# A spatial long-read approach at near-single-cell resolution reveals developmental regulation of splicing and polyadenylation sites in distinct cortical layers and cell types

**DOI:** 10.1101/2025.06.10.658877

**Authors:** Careen Foord, Andrey D Prjibelski, Wen Hu, Lieke Michielsen, Andrea Vandelli, Oleksandr Narykov, Brian Evans, Justine Hsu, Natan Belchikov, Julien Jarroux, Yi He, M Elizabeth Ross, Iman Hajirasouliha, Gian Gaetano Tartaglia, Dmitry Korkin, Alexandru I Tomescu, Hagen U Tilgner

**Affiliations:** Feil Family Brain and Mind Research Institute, Weill Cornell Medicine, New York, NY, USA; Center for Neurogenetics, Weill Cornell Medicine, New York, NY, USA; Department of Computer Science, University of Helsinki, Helsinki, Finland; RNA Systems Biology Lab, Center for Human Technologies, Istituto Italiano di Tecnologia; Bioinformatics and Computational Biology Program, Worcester Polytechnic Institute, Worcester, MA, USA; Computer Science Department, Worcester Polytechnic Institute, Worcester, MA, USA; Data Science Program, Worcester Polytechnic Institute, Worcester, MA, USA; Institute for Computational Biomedicine, Department of Physiology and Biophysics, Weill Cornell Medicine of Cornell University, New York, NY, USA; Caryl and Israel Englander Institute for Precision Medicine, The Meyer Cancer Center, Weill Cornell Medicine, New York, NY, USA; Physiology, Biophysics & Systems Biology Program, Weill Cornell Medicine, New York, NY, USA

## Abstract

Genome-wide single-cell and spatial long-read approaches have gained traction, but mostly lack single-cell resolution - and yield limited read lengths. Here, we introduce spatial ISOform sequencing (Spl-ISO-Seq), which reveals exons and polyadenylation sites from long reads with near-single-cell resolution. Spl-ISO-Seq selects long cDNAs and doubles to triples read lengths compared to standard preparations. Adding a highly specific software tool (Spl-ISOquant) and comparing human post-mortem pre-puberty samples of the visual cortex (8-11 years) to post-puberty samples (16-19 years), we find that cortical layers harbor stronger splicing and poly(A)-site regulation than the adjacent white matter, with enrichment of multiple protein-domain types. For oligodendrocytes however, developmental splicing changes are stronger in white matter. Among cortical layers, layer 4 has the most developmental changes in alternative-exon inclusion in excitatory neurons and in poly(A) sites. We also find many repeat elements, especially ERV1 long terminal repeats downstream of developmentally-regulated layer 4 exons. Overall, alternative splicing changes are linked to synapses – specifically at the post-synapse. Age-linked splicing changes in layers 1-3 and 4 are associated with autism spectrum disorder but not with schizophrenia, amyotrophic lateral sclerosis and Alzheimer’s disease. These results root developmental splicing changes during puberty and the resulting protein changes in specific layers and cell types. More generally, our new technologies enable new observations for any complex tissue.
