## Supplemental Table 2 for "A spatial long-read approach at near-single-cell resolution reveals developmental regulation of splicing and polyadenylation sites in distinct cortical layers and cell types"

### Sheet: Sheet1
Sample	Method	Total reads	Uniquely assigned + spliced	Uniquely assigned + spliced + BC	Uniquely assigned + spliced + BC + UMI	UMIs (spliced + BC +UMI)/BC	UMIs (spliced + BC +UMI) /gene	Avg. Exons per UMI (spliced + BC +UMI)
455	Standard	41972986	8433910	3856235	1077750	21.53	67.67	3.53
455	Standard exome	122159255	76615709	23086992	3724059	54.09	228.72	3.56
455	Long exome	84786198	65716027	28571114	1107848	21.29	80.34	5.89
5391	Standard	100138443	31171014	5864339	1711503	27.57	95.12	3.62
5391	Standard exome	115888900	79132036	21078824	3368247	47.76	185.1	3.76
5391	Long exome	81702222	46978335	21989777	2700085	49.58	147.72	4.13
