## Supplemental Table 3 for "A spatial long-read approach at near-single-cell resolution reveals developmental regulation of splicing and polyadenylation sites in distinct cortical layers and cell types"

### Sheet: Sheet1
Sample	Age Group	Barcoded, Uniquely Mapped, Spliced, and UMI corrected	Avg. reads per gene	Avg. reads per transcript	Avg. reads per exon
329	Y.A.	1774996	128.43	42.1	3.7
1793	Child	521493	42.8	13.82	1.63
455	Y.A.	1107848	80.34	25.8	1.91
5391	Child	2700085	216.25	84.1	5.36
1158	Y.A.	1420304	108.81	40.8	3.62
4337	Child	3113341	182.01	48.1	2.99
1115	Y.A.	3667658	208.66	50.8	3.21
6285	Child	2107077	122.77	29	2.35
Y.A = Young Adult (ages 16-19)
Child (ages 8-11)
