## Supplemental Table 4 for "A spatial long-read approach at near-single-cell resolution reveals developmental regulation of splicing and polyadenylation sites in distinct cortical layers and cell types"

### Sheet: 1
Comparison	Exons Tested	Exons FDR < .05	Exons FDR < .05 & |dPSI| >=0.2	Poly(A) genes tested	Poly(A) genes FDR < .05	Poly(A) genes FDR < .05 & |dPI| >=0.2	Isoforms genes Tested	Isoforms genes FDR < .05	Isoforms genes FDR < .05 & |dPI| >=0.2
Child Cortex vs. Young Adult Cortex	15574	4603	2887	3827	1921	944	632	266	198
Child L1-3 vs. Young Adult L1-3	5931	1151	805	2277	695	391	258	57	43
Child L4 vs. Young Adult L4	8295	1918	1336	2655	998	566	331	90	77
Child L5-6 vs. Young Adult L5-6	8676	1504	1079	2690	741	417	348	59	49
