## Supplemental Table 5 for "A spatial long-read approach at near-single-cell resolution reveals developmental regulation of splicing and polyadenylation sites in distinct cortical layers and cell types"

### Sheet: L4_FULL_gene_table_ndomainsperg
type	interpro_description	gene_name
exon_skip	IPR046408:Anamorsin, C-terminal	ENSG00000005194.15
exon_skip	IPR046361:Exocyst complex subunit Sec15, C-terminal	ENSG00000138190.17
exon_skip	IPR045799:TBC1 domain family member 23, C-terminal domain	ENSG00000036054.13
exon_skip	IPR045357:Aminopeptidase N-like , N-terminal domain	ENSG00000111144.10
exon_skip	IPR045100:TUTase nucleotidyltransferase domain	ENSG00000134744.14
intron_retention	IPR041312:CHIP, N-terminal tetratricopeptide repeat domain	ENSG00000103266.11
exon_skip	IPR039924:Protein ICln/Lot5/Saf5	ENSG00000074201.9
intron_retention	IPR038729:Rad50/SbcC-type AAA domain	ENSG00000113522.14
intron_retention	IPR037691:Uncharacterized protein C11orf98	ENSG00000278615.5
intron_retention	IPR037518:MPN domain	ENSG00000100908.14
exon_skip	IPR032458:Histone H2A conserved site	ENSG00000105968.19
exon_skip	IPR032454:Histone H2A, C-terminal domain	ENSG00000105968.19
exon_skip	IPR032419:NF-kappa-B essential modulator NEMO, CC2-LZ domain	ENSG00000123240.17
exon_skip	IPR031887:Serologically defined colon cancer antigen 8	ENSG00000054282.16
exon_skip	IPR031402:Protein LYRIC	ENSG00000147649.10
exon_skip	IPR029357:Spermatogenesis-associated protein 7	ENSG00000042317.17
exon_skip	IPR028128:Vasculin family	ENSG00000062194.16
exon_skip	IPR028124:Small acidic protein-like domain	ENSG00000111011.18
exon_skip	IPR026197:Secretogranin III	ENSG00000104112.9
exon_skip	IPR025995:RNA binding activity-knot of a chromodomain	ENSG00000032219.19
exon_skip	IPR023332:Proteasome alpha-type subunit	ENSG00000100567.13
exon_skip	IPR022775:AP complex, mu/sigma subunit	ENSG00000177879.17
exon_skip	IPR022775:AP complex, mu/sigma subunit	ENSG00000182287.15
exon_skip	IPR022764:Peptidase S54, rhomboid domain	ENSG00000175193.14
exon_skip	IPR021846:NFACT protein, C-terminal	ENSG00000165525.18
exon_skip	IPR021063:NF-kappa-B essential modulator NEMO, N-terminal	ENSG00000123240.17
exon_skip	IPR020904:Short-chain dehydrogenase/reductase, conserved site	ENSG00000157326.19
exon_skip	IPR019775:WD40 repeat, conserved site	ENSG00000168438.15
exon_skip	IPR019748:FERM central domain	ENSG00000088179.9
exon_skip	IPR019747:FERM conserved site	ENSG00000088179.9
exon_skip	IPR019734:Tetratricopeptide repeat	ENSG00000171853.16
exon_skip	IPR019734:Tetratricopeptide repeat	ENSG00000198363.18
intron_retention	IPR019734:Tetratricopeptide repeat	ENSG00000103266.11
exon_skip	IPR019590:Disks large homologue 1, N-terminal PEST domain	ENSG00000075711.21
exon_skip	IPR019583:PDZ-associated domain of NMDA receptors	ENSG00000075711.21
exon_skip	IPR019518:DNA endonuclease Ctp1, N-terminal	ENSG00000101773.19
exon_skip	IPR019399:Parkin co-regulated protein	ENSG00000163138.19
exon_skip	IPR019366:Clusterin-associated protein-1	ENSG00000103351.13
exon_skip	IPR019348:Uncharacterised domain KLRAQ/TTKRSYEDQ, C-terminal	ENSG00000162869.16
exon_skip	IPR019343:Uncharacterised domain KLRAQ/TTKRSYEDQ, N-terminal	ENSG00000162869.16
exon_skip	IPR019139:Leucine-rich repeat flightless-interacting protein 1/2	ENSG00000093167.18
exon_skip	IPR018980:FERM, C-terminal PH-like domain	ENSG00000088179.9
exon_skip	IPR018979:FERM, N-terminal	ENSG00000088179.9
exon_skip	IPR018552:Centromere protein X	ENSG00000169689.15
intron_retention	IPR018321:Glucosamine-6-phosphate isomerase, conserved site	ENSG00000163281.12
exon_skip	IPR018316:Tubulin/FtsZ, 2-layer sandwich domain	ENSG00000037042.9
exon_skip	IPR017907:Zinc finger, RING-type, conserved site	ENSG00000020426.11
exon_skip	IPR016040:NAD(P)-binding domain	ENSG00000117308.15
exon_skip	IPR015940:Ubiquitin-associated domain	ENSG00000179262.10
exon_skip	IPR015877:Cdk-activating kinase assembly factor MAT1, centre	ENSG00000020426.11
exon_skip	IPR015404:Sorting nexin Vps5-like, C-terminal	ENSG00000129515.20
exon_skip	IPR015404:Sorting nexin Vps5-like, C-terminal	ENSG00000205302.7
exon_skip	IPR015360:XPC-binding domain	ENSG00000179262.10
exon_skip	IPR015211:Peptidase M1, leukotriene A4 hydrolase/aminopeptidase C-terminal	ENSG00000111144.10
exon_skip	IPR015143:L27-1	ENSG00000075711.21
exon_skip	IPR014885:VASP tetramerisation	ENSG00000196405.13
exon_skip	IPR014847:FERM adjacent (FA)	ENSG00000088179.9
exon_skip	IPR014816:tRNA (1-methyladenosine) methyltransferase catalytic subunit Gcd14	ENSG00000171103.11
exon_skip	IPR014782:Peptidase M1, membrane alanine aminopeptidase	ENSG00000111144.10
exon_skip	IPR014775:L27 domain, C-terminal	ENSG00000104863.12
exon_skip	IPR013892:Cytochrome c oxidase biogenesis protein Cmc1-like	ENSG00000103121.9
intron_retention	IPR013261:Mitochondrial import inner membrane translocase subunit Tim21	ENSG00000075336.12
exon_skip	IPR013260:mRNA splicing factor SYF2	ENSG00000117614.10
exon_skip	IPR013216:Methyltransferase type 11	ENSG00000005194.15
exon_skip	IPR013216:Methyltransferase type 11	ENSG00000101247.18
intron_retention	IPR013134:RAD50, zinc hook	ENSG00000113522.14
exon_skip	IPR012603:RBB1NT	ENSG00000032219.19
exon_skip	IPR011496:Beta-N-acetylglucosaminidase	ENSG00000198408.14
exon_skip	IPR011022:Arrestin C-terminal-like domain	ENSG00000141480.18
exon_skip	IPR011021:Arrestin-like, N-terminal	ENSG00000141480.18
exon_skip	IPR010342:Protein of unknown function DUF938	ENSG00000130731.16
exon_skip	IPR009801:Transmembrane protein 126	ENSG00000171204.13
exon_skip	IPR008688:ATP synthase, F0 complex, subunit B/MI25	ENSG00000116459.11
intron_retention	IPR008657:Jumping translocation breakpoint	ENSG00000143543.15
exon_skip	IPR008532:NFACT, RNA-binding domain	ENSG00000165525.18
exon_skip	IPR008200:Neuromedin U, C-terminal	ENSG00000109255.11
exon_skip	IPR008162:Inorganic pyrophosphatase	ENSG00000138777.20
exon_skip	IPR008145:Guanylate kinase/L-type calcium channel beta subunit	ENSG00000075711.21
exon_skip	IPR008144:Guanylate kinase-like domain	ENSG00000075711.21
exon_skip	IPR007964:MICOS complex subunit MIC19/MIC25	ENSG00000106554.13
exon_skip	IPR007943:Aspartyl beta-hydroxylase/Triadin domain	ENSG00000198363.18
exon_skip	IPR007919:Uncharacterised protein family UPF0220	ENSG00000183726.11
intron_retention	IPR007848:Methyltransferase small domain	ENSG00000138382.15
exon_skip	IPR007803:Aspartyl/asparaginy/proline hydroxylase	ENSG00000198363.18
exon_skip	IPR007785:Anamorsin	ENSG00000005194.15
exon_skip	IPR007681:Ran-interacting Mog1 protein	ENSG00000108961.14
exon_skip	IPR007125:Histone H2A/H2B/H3	ENSG00000105968.19
exon_skip	IPR007052:CS domain	ENSG00000110958.16
intron_retention	IPR006148:Glucosamine/galactosamine-6-phosphate isomerase	ENSG00000163281.12
intron_retention	IPR005366:ER membrane protein complex subunit 8/9	ENSG00000100908.14
exon_skip	IPR005329:Sorting nexin, N-terminal	ENSG00000205302.7
exon_skip	IPR004948:Nucleoside-triphosphatase, THEP1 type	ENSG00000135778.12
exon_skip	IPR004942:Roadblock/LAMTOR2 domain	ENSG00000116586.12
exon_skip	IPR004843:Calcineurin-like phosphoesterase domain, ApaH type	ENSG00000149923.14
intron_retention	IPR004547:Glucosamine-6-phosphate isomerase	ENSG00000163281.12
intron_retention	IPR004274:FCP1 homology domain	ENSG00000175826.12
exon_skip	IPR004182:GRAM domain	ENSG00000132471.12
exon_skip	IPR004172:L27 domain	ENSG00000075711.21
exon_skip	IPR004172:L27 domain	ENSG00000104863.12
exon_skip	IPR003959:ATPase, AAA-type, core	ENSG00000132321.17
exon_skip	IPR003738:SOS response associated peptidase (SRAP)	ENSG00000183624.14
intron_retention	IPR003613:U-box domain	ENSG00000103266.11
exon_skip	IPR003378:Fringe-like	ENSG00000187676.8
exon_skip	IPR003377:Cornichon	ENSG00000143771.12
exon_skip	IPR003008:Tubulin/FtsZ, GTPase domain	ENSG00000037042.9
exon_skip	IPR002759:RNase P subunit Pop5/Rpp14/Rnp2-like	ENSG00000167272.11
exon_skip	IPR002110:Ankyrin repeat	ENSG00000137494.14
intron_retention	IPR002110:Ankyrin repeat	ENSG00000129355.7
exon_skip	IPR002058:PAP/25A-associated	ENSG00000134744.14
exon_skip	IPR002048:EF-hand domain	ENSG00000092841.19
exon_skip	IPR001991:Sodium:dicarboxylate symporter	ENSG00000110436.13
exon_skip	IPR001909:Krueppel-associated box	ENSG00000167555.14
exon_skip	IPR001878:Zinc finger, CCHC-type	ENSG00000134744.14
exon_skip	IPR001841:Zinc finger, RING-type	ENSG00000020426.11
exon_skip	IPR001781:Zinc finger, LIM-type	ENSG00000022267.19
exon_skip	IPR001763:Rhodanese-like domain	ENSG00000036054.13
exon_skip	IPR001683:Phox homology	ENSG00000129515.20
exon_skip	IPR001683:Phox homology	ENSG00000205302.7
exon_skip	IPR001680:WD40 repeat	ENSG00000168438.15
exon_skip	IPR001606:ARID DNA-binding domain	ENSG00000032219.19
exon_skip	IPR001478:PDZ domain	ENSG00000075711.21
exon_skip	IPR001478:PDZ domain	ENSG00000088179.9
exon_skip	IPR001478:PDZ domain	ENSG00000104863.12
exon_skip	IPR001452:SH3 domain	ENSG00000075711.21
exon_skip	IPR001353:Proteasome, subunit alpha/beta	ENSG00000100567.13
intron_retention	IPR001202:WW domain	ENSG00000127445.14
exon_skip	IPR000938:CAP Gly-rich domain	ENSG00000284770.2
exon_skip	IPR000868:Isochorismatase-like	ENSG00000063241.8
exon_skip	IPR000804:Clathrin adaptor complex, small chain	ENSG00000182287.15
exon_skip	IPR000697:WH1/EVH1 domain	ENSG00000196405.13
exon_skip	IPR000630:Ribosomal protein S8	ENSG00000134419.15
exon_skip	IPR000626:Ubiquitin-like domain	ENSG00000179262.10
exon_skip	IPR000626:Ubiquitin-like domain	ENSG00000284770.2
exon_skip	IPR000608:Ubiquitin-conjugating enzyme E2	ENSG00000140367.12
exon_skip	IPR000608:Ubiquitin-conjugating enzyme E2	ENSG00000169139.12
exon_skip	IPR000504:RNA recognition motif domain	ENSG00000188739.15
intron_retention	IPR000504:RNA recognition motif domain	ENSG00000102241.12
exon_skip	IPR000387:Tyrosine-specific protein phosphatases domain	ENSG00000088179.9
exon_skip	IPR000299:FERM domain	ENSG00000088179.9
intron_retention	IPR000297:Peptidyl-prolyl cis-trans isomerase, PpiC-type	ENSG00000127445.14
exon_skip	IPR000242:Tyrosine-specific protein phosphatase, PTPase domain	ENSG00000088179.9
exon_skip	IPR000225:Armadillo	ENSG00000114098.18
exon_skip	IPR000195:Rab-GTPase-TBC domain	ENSG00000036054.13
exon_skip	IPR000086:NUDIX hydrolase domain	ENSG00000170502.13
exon_skip	IPR000048:IQ motif, EF-hand binding site	ENSG00000132321.17
